# Genomic characterization of metastatic patterns from prospective clinical sequencing of 25,000 patients

**DOI:** 10.1101/2021.06.28.450217

**Authors:** Bastien Nguyen, Christopher Fong, Anisha Luthra, Shaleigh A. Smith, Renzo G. DiNatale, Subhiksha Nandakumar, Henry Walch, Walid K. Chatila, Ramyasree Madupuri, Ritika Kundra, Craig M. Bielski, Brooke Mastrogiacomo, Adrienne Boire, Sarat Chandarlapaty, Karuna Ganesh, James J. Harding, Christine A. lacobuzio-Donahue, Pedram Razavi, Ed Reznik, Charles M. Rudin, Dmitriy Zamarin, Wassim Abida, Ghassan K. Abou-Alfa, Carol Aghajanian, Andrea Cercek, Ping Chi, Darren Feldman, Alan L. Ho, Gopakumar Iyer, Yelena Y. Janjigian, Michael Morris, Robert J. Motzer, Eileen M. O’Reilly, Michael A. Postow, Nitya P. Raj, Gregory J. Riely, Mark E. Robson, Jonathan E. Rosenberg, Anton Safonov, Alexander N. Shoushtari, William Tap, Min Yuen Teo, Anna M. Varghese, Martin Voss, Rona Yaeger, Marjorie G. Zauderer, Nadeem Abu-Rustum, Julio Garcia-Aguilar, Bernard Bochner, Abraham Hakimi, William R. Jarnagin, David R. Jones, Daniela Molena, Luc Morris, Eric Rios-Doria, Paul Russo, Samuel Singer, Vivian E. Strong, Debyani Chakravarty, Lora H. Ellenson, Anuradha Gopalan, Jorge S. Reis-Filho, Britta Weigelt, Marc Ladanyi, Mithat Gonen, Sohrab P. Shah, Joan Massague, Jianjiong Gao, Ahmet Zehir, Michael F. Berger, David B. Solit, Samuel F. Bakhoum, Francisco Sanchez-Vega, Nikolaus Schultz

## Abstract

Progression to metastatic disease remains the main cause of cancer death. Yet, the underlying genomic mechanisms driving metastasis remain largely unknown. Here, we present MSK-MET, an integrated pan-cancer cohort of tumor genomic and clinical outcome data from more than 25,000 patients. We analyzed this dataset to identify associations between tumor genomic alterations and patterns of metastatic dissemination across 50 tumor types. We found that chromosomal instability is strongly correlated with metastatic burden in some tumor types, including prostate adenocarcinoma, lung adenocarcinoma and HR-positive breast ductal carcinoma, but not in others, such as colorectal adenocarcinoma, pancreatic adenocarcinoma and high-grade serous ovarian cancer. We also identified specific somatic alterations associated with increased metastatic burden and specific routes of metastatic spread. Our data offer a unique resource for the investigation of the biological basis for metastatic spread and highlight the crucial role of chromosomal instability in cancer progression.
