## Supplementary material for "Genomic characterization of metastatic patterns from prospective clinical sequencing of 25,000 patients": TableS1

### Sheet: Sheet 1
Table S1. Summary of the 50 tumor types included in the MSK-MET cohort, Related to Figure 1
curated_subtype	total_n	primary_n	metastasis_n	median_age_at_sequencing_years	male_percentage	survival_probability_at_5y	median_metastatic_event_n	curated_subtype_display	curated_subtype_display_short	curated_subtype_abbr	organ_system	cancer_type	cancer_type_detailed	color_organ_system	color_subtype	oncogenic_alterations	oncogenic_pathways
head_and_neck_squamous	412	197	215	62.5572	0.76699	22.3834	4	Head and Neck Squamous	Head and Neck Squ.	HNSC	Head and Neck	head and neck cancer	oral cavity squamous cell carcinoma / larynx squamous cell carcinoma / oropharynx squamous cell carcinoma / head and neck squamous cell carcinoma of unknown primary / sinonasal squamous cell carcinoma / hypopharynx squamous cell carcinoma / head and neck squamous cell carcinoma	#049347	#049347	BCL6_Amplification / CASP8_mut / CDKN2A_Deletion / CDKN2A_mut / EGFR_Amplification / FAT1_mut / FBXW7_mut / KMT2D_mut / NFE2L2_mut / NOTCH1_mut / PIK3CA_Amplification / PIK3CA_mut / RB1_mut / TERT_mut / TP53_mut / CCND1_FGF19_Amplification	RTK_RAS / p53 / Epigenetic / PI3K / Cell_Cycle / NOTCH / DDR / MYC / TGF_Beta / HIPPO / NRF2
adenoid_cystic_carcinoma	152	50	102	55.8453	0.513158	20.4965	5.5	Adenoid Cystic Carcinoma	Adenoid Cystic Carc.	ACYC	Head and Neck	salivary gland cancer	adenoid cystic carcinoma	#049347	#026631	ARID1A_mut / BCOR_mut / CDKN2A_Deletion / KDM6A_mut / KMT2D_Deletion / NOTCH1_mut / PIK3CA_mut / RUNX1_mut / TERT_mut / TP53_mut / KIT_KDR_PDGFRA_Amplification	RTK_RAS / p53 / Epigenetic / PI3K / Cell_Cycle / NOTCH / MYC / HIPPO
thyroid_papillary	307	128	179	59.7782	0.498371	77.6673	3	Thyroid Papillary	Thyroid Pap.	THPA	Endocrine	thyroid cancer	papillary thyroid cancer	#e4e07a	#cccc33	BRAF_mut / CDKN2A_Deletion / NRAS_mut / PIK3CA_mut / RBM10_mut / RET_fusion / TERT_mut / TP53_mut	RTK_RAS / p53 / Epigenetic / PI3K / Cell_Cycle / DDR
thyroid_poorly_differentiated	131	72	59	64.0712	0.557252	27.1894	5	Thyroid Poorly Differentiated	Thyroid Poorly Diff.	THPD	Endocrine	thyroid cancer	poorly differentiated thyroid cancer	#e4e07a	#666600	ATM_mut / BRAF_mut / CDKN2A_Deletion / EIF1AX_mut / HRAS_mut / NF1_mut / NKX2-1_Amplification / NRAS_mut / PIK3CA_mut / PTEN_mut / RBM10_mut / RET_fusion / STK11_mut / TERT_Amplification / TERT_mut / TP53_Deletion / TP53_mut	RTK_RAS / p53 / Epigenetic / PI3K / Cell_Cycle / NOTCH / DDR
small_cell_lung_cancer	314	152	162	67.1567	0.522293	14.9103	4	Small Cell Lung Cancer	Small Cell Lung	SCLC	Thoracic	small cell lung cancer	small cell lung cancer / combined small cell lung carcinoma	#B368D9	#3b1e5c	ATRX_mut / BAP1_Deletion / EGFR_mut / GATA3_Deletion / KMT2D_mut / NOTCH1_mut / PIK3CA_mut / PTEN_mut / RASA1_mut / RB1_Deletion / RB1_mut / RICTOR_Amplification / TERT_Amplification / TGFBR2_Deletion / TP53_mut	RTK_RAS / p53 / Epigenetic / PI3K / Cell_Cycle / WNT / NOTCH / DDR / MYC / TGF_Beta / HIPPO
lung_adenocarcinoma	4064	2479	1585	67.7974	0.383214	38.7897	3	Lung Adenocarcinoma	Lung Adeno.	LUAD	Thoracic	non-small cell lung cancer	lung adenocarcinoma	#B368D9	#b368d9	ALK_fusion / CDKN2A_Deletion / EGFR_Amplification / EGFR_mut / FOXA1_Amplification / KEAP1_mut / KRAS_mut / MDM2_Amplification / MYC_Amplification / NF1_mut / NKX2-1_Amplification / RBM10_mut / SMARCA4_mut / STK11_mut / TERT_Amplification / TP53_mut	RTK_RAS / p53 / Epigenetic / PI3K / Cell_Cycle / WNT / NOTCH / DDR / MYC / TGF_Beta / NRF2
lung_squamous_cell_carcinoma	537	393	144	69.5264	0.642458	28.5799	3	Lung Squamous Cell Carcinoma	Lung Squ.	LUSC	Thoracic	non-small cell lung cancer	lung squamous cell carcinoma	#B368D9	#775999	AKT2_Amplification / ARID1A_mut / BCL6_Amplification / CDKN2A_Deletion / CDKN2A_mut / EGFR_Amplification / FBXW7_mut / FGFR1_Amplification / KEAP1_mut / KMT2D_mut / MYC_Amplification / NF1_mut / NFE2L2_mut / PIK3CA_Amplification / PIK3CA_mut / PTEN_mut / RASA1_mut / RB1_mut / TERT_Amplification / TP53_mut / CCND1_FGF19_Amplification	RTK_RAS / p53 / Epigenetic / PI3K / Cell_Cycle / NOTCH / DDR / MYC / TGF_Beta / HIPPO / NRF2
lung_neuroendocrine	109	51	58	66.4641	0.550459	24.9449	3	Lung Neuroendocrine	Lung Neuro.	LNET	Thoracic	non-small cell lung cancer	large cell neuroendocrine carcinoma / lung neuroendocrine tumor	#B368D9	#310725	AKT1_Amplification / AKT2_Amplification / APC_mut / ARID1A_mut / ASXL1_mut / ATM_mut / BRAF_mut / CCNE1_Amplification / CDKN2A_Deletion / EGFR_mut / EIF1AX_mut / FBXW7_mut / FGFR1_Amplification / FOXP1_Deletion / KEAP1_mut / KMT2D_mut / KRAS_Amplification / KRAS_mut / MAX_mut / MDM2_Amplification / MYC_Amplification / NF1_mut / PIK3CA_mut / PTEN_Deletion / PTEN_mut / PTPRD_mut / RB1_Deletion / RB…	RTK_RAS / p53 / Epigenetic / PI3K / Cell_Cycle / WNT / NOTCH / DDR / MYC / TGF_Beta / HIPPO / NRF2
mesothelioma_pleural	244	211	33	71.1937	0.754098	18.3178	3	Pleural Mesothelioma	Pleural Meso.	PLMESO	Thoracic	mesothelioma	pleural mesothelioma, epithelioid type / pleural mesothelioma, biphasic type / pleural mesothelioma / pleural mesothelioma, sarcomatoid type	#B368D9	#682767	BAP1_Deletion / BAP1_intragenic / BAP1_mut / CDKN2A_Deletion / LATS2_mut / NF2_Deletion / NF2_mut / PTEN_mut / SETD2_mut / TERT_mut / TP53_mut	RTK_RAS / p53 / Epigenetic / PI3K / Cell_Cycle / NOTCH / DDR / HIPPO
IDC_HR+HER2-	1524	941	583	56.7324	0.0190289	50.7702	4	Breast Ductal HR+HER2-	Breast Duct HR+HER2-	IDC HR+HER2-	Breast	breast cancer	breast invasive ductal carcinoma	#e6308e	#e6308e	AKT1_mut / ARID1A_mut / CBFB_mut / ESR1_mut / FGFR1_Amplification / GATA3_mut / MAP3K1_mut / MDM2_Amplification / MYC_Amplification / PAK1_Amplification / PIK3CA_mut / PTEN_mut / TP53_mut / CCND1_FGF19_Amplification	RTK_RAS / p53 / Epigenetic / PI3K / Cell_Cycle / NOTCH / DDR / MYC
IDC_HR+HER2+	256	147	109	51.2115	0.0117188	65.3566	5	Breast Ductal HR+HER2+	Breast Duct HR+HER2+	IDC HR+HER2+	Breast	breast cancer	breast invasive ductal carcinoma	#e6308e	#b82671	ARID1A_mut / AURKA_Amplification / ERBB2_Amplification / ESR1_mut / FGFR1_Amplification / GATA3_mut / MAP2K4_Deletion / MAP3K1_mut / MCL1_Amplification / MDM2_Amplification / MYC_Amplification / PAK1_Amplification / PIK3CA_mut / TP53_mut / CCND1_FGF19_Amplification	RTK_RAS / p53 / Epigenetic / PI3K / Cell_Cycle / NOTCH / DDR / MYC
IDC_HR-HER2+	115	65	50	53.8658	0	43.3225	4	Breast Ductal HR-HER2+	Breast Duct HR-HER2+	IDC HR-HER2+	Breast	breast cancer	breast invasive ductal carcinoma	#e6308e	#b82671	AURKA_Amplification / CCNE1_Amplification / CDKN2A_Deletion / ERBB2_Amplification / ERBB2_mut / FGFR4_Amplification / FOXA1_mut / GATA3_Amplification / MYC_Amplification / NF1_mut / PIK3CA_mut / RUNX1_mut / SMAD4_Deletion / TERT_Amplification / TP53_mut / CCND1_FGF19_Amplification	RTK_RAS / p53 / Epigenetic / PI3K / Cell_Cycle / WNT / NOTCH / DDR / MYC / TGF_Beta
IDC_TN	341	198	143	54.9569	0.00293255	37.1186	5	Breast Ductal Triple Negative	Breast Duct TN	IDC TN	Breast	breast cancer	breast invasive ductal carcinoma	#e6308e	#731847	CCNE1_Amplification / EGFR_Amplification / FGFR1_Amplification / KDM5A_Amplification / MCL1_Amplification / MYC_Amplification / NF1_mut / PIK3CA_mut / PIK3R1_mut / PTEN_mut / RB1_mut / TP53_mut / CCND1_FGF19_Amplification	RTK_RAS / p53 / Epigenetic / PI3K / Cell_Cycle / NOTCH / DDR / MYC
ILC_HR+HER2-	373	210	163	61.0048	0	37.0524	4	Breast Lobular HR+	Breast Lob HR+	ILC HR+HER2-	Breast	breast cancer	breast invasive lobular carcinoma	#e6308e	#e6308e	AKT1_mut / ARID1A_mut / CBFB_mut / CDH1_mut / ERBB2_mut / ESR1_mut / FGFR1_Amplification / FOXA1_mut / KMT2C_mut / MAP3K1_mut / MDM4_Amplification / NCOR1_mut / NF1_mut / PAK1_Amplification / PIK3CA_mut / PTEN_mut / RHOA_mut / RUNX1_mut / TBX3_mut / TP53_mut / CCND1_FGF19_Amplification	RTK_RAS / p53 / Epigenetic / PI3K / Cell_Cycle / NOTCH / DDR / TGF_Beta
esophageal_adenocarcinoma	542	420	122	63.3703	0.844732	18.6733	3	Esophageal Adenocarinoma	Esophageal/GEJ	ESCA	Core GI	esophagogastric cancer	adenocarcinoma of the gastroesophageal junction / esophageal adenocarcinoma / esophagogastric adenocarcinoma	#007EB5	#7aa8d9	APC_mut / ARID1A_mut / CCND3_Amplification / CCNE1_Amplification / CDK6_Amplification / CDKN2A_Deletion / CDKN2A_mut / EGFR_Amplification / ERBB2_Amplification / FGFR2_Amplification / KRAS_Amplification / MDM2_Amplification / MYC_Amplification / PIK3CA_mut / SMAD4_Deletion / SMAD4_mut / TP53_mut / CCND1_FGF19_Amplification	RTK_RAS / p53 / Epigenetic / PI3K / Cell_Cycle / WNT / NOTCH / DDR / MYC / TGF_Beta
stomach_adenocarcinoma	320	210	110	59.8029	0.559375	17.052	4	Stomach Adenocarinoma	Stomach	STAD	Core GI	esophagogastric cancer	stomach adenocarcinoma	#007EB5	#006490	APC_mut / ARID1A_mut / CCND3_Amplification / CCNE1_Amplification / CDH1_mut / CDKN2A_Deletion / EGFR_Amplification / ERBB2_Amplification / ERBB3_mut / FGFR2_Amplification / KRAS_Amplification / KRAS_mut / MYC_Amplification / PIK3CA_mut / RHOA_mut / SMAD4_mut / TP53_mut	RTK_RAS / p53 / Epigenetic / PI3K / Cell_Cycle / WNT / NOTCH / DDR / MYC / TGF_Beta
small_bowel_cancer	94	58	36	62.1273	0.62766	22.9749	4	Small Bowel cancer	Small Bowel	SBS	Core GI	small bowel cancer	small bowel cancer / duodenal adenocarcinoma / small intestinal carcinoma	#007EB5	#006490	APC_mut / ARID1A_mut / ARID2_mut / ATM_mut / BRAF_mut / CCND2_Amplification / CDK6_Amplification / CDKN2A_Deletion / CDKN2A_mut / CTCF_mut / CTNNB1_mut / EGFR_Amplification / ERBB2_mut / ERBB3_mut / FBXW7_mut / GNAS_mut / IDH1_mut / KMT2D_mut / KRAS_mut / MAP2K1_mut / MYC_Amplification / MYC_mut / PIK3CA_mut / RB1_mut / RNF43_mut / SMAD3_mut / SMAD4_Deletion / SMAD4_mut / SOX9_mut / TERT_Amplific…	RTK_RAS / p53 / Epigenetic / PI3K / Cell_Cycle / WNT / NOTCH / DDR / MYC / TGF_Beta
colorectal_cancer_hypermutant	351	311	40	61.6728	0.535613	84.0067	1	Colorectal Hypermutated	Colorectal HM	CRC HM	Core GI	colorectal cancer	colon adenocarcinoma / colorectal adenocarcinoma / rectal adenocarcinoma	#007EB5	#9eddf9	AMER1_mut / APC_mut / ARID1A_mut / ARID2_mut / ASXL2_mut / ATM_mut / AXIN2_mut / B2M_mut / BLM_mut / BRAF_mut / BRCA1_mut / BRCA2_mut / CASP8_mut / CHEK1_mut / CIC_mut / CTCF_mut / CTNNB1_mut / FBXW7_mut / FLCN_mut / FUBP1_mut / HLA-A_mut / HNF1A_mut / INPP4B_mut / KMT2C_mut / KMT2D_mut / KRAS_mut / MEN1_mut / MLH1_mut / MSH2_mut / MSH6_mut / NBN_mut / PBRM1_mut / PIK3CA_mut / PIK3R1_mut / PTCH1_…	RTK_RAS / p53 / Epigenetic / PI3K / Cell_Cycle / WNT / NOTCH / DDR / MYC / TGF_Beta / HIPPO
colorectal_cancer_mss	3197	2090	1107	56.8433	0.544886	38.3184	4	Colorectal MSS	Colorectal MSS	CRC MSS	Core GI	colorectal cancer	colon adenocarcinoma / rectal adenocarcinoma / colorectal adenocarcinoma	#007EB5	#007eb5	APC_mut / BCL2L1_Amplification / BRAF_mut / DNMT3B_Amplification / FBXW7_mut / KRAS_mut / MYC_Amplification / NKX3-1_Deletion / PIK3CA_mut / SMAD4_Deletion / SMAD4_mut / SOX9_mut / SRC_Amplification / TP53_mut	RTK_RAS / p53 / Epigenetic / PI3K / Cell_Cycle / WNT / NOTCH / DDR / MYC / TGF_Beta
gastrointestinal_neuroendocrine_tumor	150	79	71	60.2615	0.553333	27.1121	2	Gastrointestinal Neuroendocrine	GI Neuro.	GINET	Core GI	gastrointestinal neuroendocrine tumor	small bowel well-differentiated neuroendocrine tumor / gastrointestinal neuroendocrine tumors / well-differentiated neuroendocrine tumors of the stomach / high-grade neuroendocrine carcinoma of the colon and rectum / well-differentiated neuroendocrine tumor of the rectum / well-differentiated neuroendocrine tumor of the appendix	#007EB5	#557597	APC_mut / ARID1A_mut / BCOR_mut / BRAF_mut / CDKN1B_mut / CDKN2A_Deletion / FBXW7_mut / KRAS_mut / MEN1_mut / MYC_Amplification / RB1_Deletion / RB1_mut / TP53_mut	RTK_RAS / p53 / Epigenetic / PI3K / Cell_Cycle / WNT / NOTCH / DDR / MYC / TGF_Beta
gastrointestinal_stromal_tumor	403	270	133	60.308	0.53598	70.7039	2	Gastrointestinal Stromal	GI Stromal	GIST	Core GI	gastrointestinal stromal tumor	gastrointestinal stromal tumor	#007EB5	#3d546c	CDKN2A_Deletion / KIT_mut / PDGFRA_mut / PTEN_mut / RB1_Deletion / TERT_Amplification / TNFRSF14_Deletion / TP53_mut	RTK_RAS / p53 / Epigenetic / PI3K / Cell_Cycle / DDR / MYC
appendiceal_adenocarcinoma	202	88	114	57.2594	0.470297	51.1117	6	Appendiceal Adenocarcinoma	Appendiceal Adeno.	APAD	Core GI	appendiceal cancer	mucinous adenocarcinoma of the appendix / appendiceal adenocarcinoma	#007EB5	#2e3a46	APC_mut / ARID1A_mut / FBXW7_mut / GNAS_mut / KRAS_mut / MYC_Amplification / PIK3CA_mut / SMAD2_mut / SMAD4_mut / SOX9_mut / TGFBR2_mut / TP53_mut	RTK_RAS / p53 / Epigenetic / PI3K / Cell_Cycle / WNT / NOTCH / DDR / MYC / TGF_Beta
anal_squamous_cell_carcinoma	87	52	35	60.616	0.390805	36.5342	4	Anal Squamous Cell	Anal Squ.	ANSC	Core GI	anal cancer	anal squamous cell carcinoma	#007EB5	#2e3a46	AKT2_Amplification / BCL2L1_Amplification / BCL6_Amplification / CASP8_mut / CREBBP_mut / DICER1_mut / DNMT3B_Amplification / EP300_mut / FAT1_Deletion / FBXW7_mut / KDM6A_Deletion / KDM6A_mut / KMT2C_mut / KMT2D_mut / KRAS_mut / NOTCH1_mut / PIK3CA_Amplification / PIK3CA_mut / PTEN_mut / RB1_mut / STK11_Deletion / STK11_mut / SUZ12_mut / TERT_Amplification / TERT_mut / TGFBR2_Deletion / TP53_mut…	RTK_RAS / p53 / Epigenetic / PI3K / Cell_Cycle / WNT / NOTCH / DDR / TGF_Beta / HIPPO / NRF2
hepatocellular_carcinoma	205	168	37	66.2806	0.759804	17.5127	3	Hepatocellular Carcinoma	Hepatocellular Carc.	HCC	Developmental GI Tract	hepatobiliary cancer	hepatocellular carcinoma	#355A91	#c6d5ea	ARID1A_mut / ARID1B_Deletion / ARID2_mut / AXIN1_mut / BRD4_Amplification / CDKN1B_Deletion / CDKN2A_Deletion / CTNNB1_mut / FAT1_Deletion / GNAS_mut / JAK1_mut / MCL1_Amplification / MYC_Amplification / NFE2L2_mut / NKX3-1_Deletion / NRAS_mut / NTRK1_Amplification / PIK3CA_mut / RB1_mut / TERT_Amplification / TERT_mut / TP53_mut / TSC1_mut / CCND1_FGF19_Amplification	RTK_RAS / p53 / Epigenetic / PI3K / Cell_Cycle / WNT / NOTCH / DDR / MYC / HIPPO / NRF2
gallbladder_cancer	171	85	86	65.1444	0.304094	14.9035	4	Gallbladder Cancer	Gallbladder	GBC	Developmental GI Tract	hepatobiliary cancer	gallbladder cancer / gallbladder adenocarcinoma, nos	#355A91	#8eabd5	ARID1A_mut / ARID2_mut / ATM_mut / CCNE1_Amplification / CDK4_Amplification / CDK6_Amplification / CDKN2A_Deletion / CTNNB1_mut / ERBB2_Amplification / ERBB2_mut / KMT2C_mut / KRAS_mut / MDM2_Amplification / MYC_Amplification / PIK3CA_mut / RBM10_mut / SMAD4_Deletion / SMAD4_mut / STK11_mut / TERT_mut / TP53_mut / CCND1_FGF19_Amplification	RTK_RAS / p53 / Epigenetic / PI3K / Cell_Cycle / WNT / NOTCH / DDR / MYC / TGF_Beta / NRF2
cholangio_extrahepatic	119	74	45	66.1821	0.647059	22.296	3	Cholangio Extrahepatic	Chol. Extrahep.	CHOL extra	Developmental GI Tract	hepatobiliary cancer	extrahepatic cholangiocarcinoma	#355A91	#4474ba	APC_mut / ARID1A_mut / ATM_mut / BRCA2_mut / CASP8_mut / CDKN2A_Deletion / CIC_mut / ERBB2_Amplification / ERBB2_mut / ERBB3_mut / KMT2D_mut / KRAS_mut / MDM2_Amplification / NF1_mut / SMAD4_Deletion / SMAD4_mut / TGFBR2_mut / TP53_mut / U2AF1_mut / CCND1_FGF19_Amplification	RTK_RAS / p53 / Epigenetic / PI3K / Cell_Cycle / WNT / NOTCH / DDR / TGF_Beta / HIPPO
cholangio_intrahepatic	407	311	96	64.1081	0.488943	10.562	3	Cholangio Intrahepatic	Chol. Intrahep.	CHOL intra	Developmental GI Tract	hepatobiliary cancer	intrahepatic cholangiocarcinoma	#355A91	#4474ba	ARID1A_mut / BAP1_mut / CDKN2A_Deletion / FGFR2_fusion / IDH1_mut / IDH2_mut / KRAS_mut / PBRM1_mut / PIK3CA_mut / SMAD4_mut / TERT_mut / TP53_mut	RTK_RAS / p53 / Epigenetic / PI3K / Cell_Cycle / DDR / TGF_Beta / HIPPO
pancreatic_adenocarcinoma	1779	1071	708	66.7296	0.528949	10.2974	3	Pancreatic Adenocarcinoma	Pancreatic Adeno.	PAAD	Developmental GI Tract	pancreatic cancer	pancreatic adenocarcinoma	#355A91	#355a91	AKT2_Amplification / ARID1A_mut / CDKN2A_Deletion / CDKN2A_mut / KRAS_mut / MYC_Amplification / SMAD4_Deletion / SMAD4_mut / TP53_mut	RTK_RAS / p53 / Epigenetic / PI3K / Cell_Cycle / WNT / DDR / MYC / TGF_Beta
pancreatic_neuroendocrine	211	99	112	58.167	0.511848	47.9392	3	Pancreatic Neuroendocrine	Pancreatic Neuro.	PANET	Developmental GI Tract	pancreatic cancer	pancreatic neuroendocrine tumor	#355A91	#0b2f65	ARID1A_mut / ATRX_mut / CDKN2A_Deletion / DAXX_mut / KRAS_mut / MEN1_Deletion / MEN1_mut / PTEN_mut / SETD2_mut / TP53_mut / TSC2_mut	RTK_RAS / p53 / Epigenetic / PI3K / Cell_Cycle / NOTCH / DDR / TGF_Beta
renal_clear_cell	421	275	146	60.3149	0.748219	50.1731	6	Renal Clear Cell	Renal Clear Cell	CCRCC	Genitourinary	renal cell carcinoma	renal clear cell carcinoma	#f17d81	#f8afb3	BAP1_mut / KDM5C_mut / MTOR_mut / PBRM1_mut / PTEN_mut / SETD2_mut / TERT_mut / TP53_mut / VHL_mut	p53 / Epigenetic / PI3K / DDR
bladder_upper_tract_urothelial_carcinoma	197	152	45	70.2094	0.642857	51.801	4	Upper Tract Urothelial	UT Urothelial	UTUC	Genitourinary	bladder cancer	upper tract urothelial carcinoma	#f17d81	#a8575a	ARID1A_mut / ATM_mut / CDKN1A_mut / CDKN2A_Deletion / CREBBP_mut / CTCF_mut / DDR2_Amplification / EP300_mut / ERBB2_mut / FAT1_mut / FBXW7_mut / FGFR3_mut / FOXP1_mut / GATA3_Amplification / HRAS_mut / KDM6A_mut / KMT2C_mut / KMT2D_mut / MCL1_Amplification / MDM2_Amplification / MSH2_mut / MYC_Amplification / NSD1_mut / PIK3CA_mut / PTEN_mut / RAF1_Amplification / RICTOR_Amplification / SMARCA4_…	RTK_RAS / p53 / Epigenetic / PI3K / Cell_Cycle / WNT / NOTCH / DDR / MYC / TGF_Beta / HIPPO
bladder_urothelial_carcinoma	961	763	198	68.6133	0.762747	56.2938	3	Bladder Urothelial	Bladder Urothelial	BLCA	Genitourinary	bladder cancer	bladder urothelial carcinoma	#f17d81	#f17d81	AKT2_Amplification / ARID1A_mut / CCNE1_Amplification / CDKN1A_mut / CDKN2A_Deletion / CREBBP_mut / EP300_mut / ERBB2_Amplification / ERBB2_mut / ERBB3_mut / ERCC2_mut / FAT1_mut / FBXW7_mut / FGFR3_mut / GATA3_Amplification / KDM6A_mut / KMT2A_mut / KMT2C_mut / KMT2D_mut / MCL1_Amplification / MDM2_Amplification / PIK3CA_mut / RB1_mut / RBM10_mut / STAG2_mut / TERT_mut / TP53_mut / TSC1_mut / CC…	RTK_RAS / p53 / Epigenetic / PI3K / Cell_Cycle / WNT / NOTCH / DDR / MYC / TGF_Beta / HIPPO
prostate_adenocarcinoma	2172	1312	860	67.5181	1	57.0267	3	Prostate Adenocarcinoma	Prostate Adeno.	PRAD	Genitourinary	prostate cancer	prostate adenocarcinoma	#f17d81	#be1e2d	APC_mut / AR_Amplification / AR_mut / CDK12_mut / CDKN1B_Deletion / CTNNB1_mut / ERG_fusion / FOXA1_mut / MYC_Amplification / NKX3-1_Deletion / PTEN_Deletion / PTEN_mut / RB1_Deletion / SPOP_mut / TP53_mut	RTK_RAS / p53 / Epigenetic / PI3K / Cell_Cycle / WNT / NOTCH / DDR / MYC
germ_cell_non_seminomatous	240	122	118	32.5572	1	77.9194	4	Testicular Non-Seminoma	Testicular NS	TGCT non-SEM	Genitourinary	germ cell tumor	mixed germ cell tumor / yolk sac tumor / embryonal carcinoma / teratoma / choriocarcinoma / germ cell tumor with somatic-type malignancy	#f17d81	#7e1918	CCND2_Amplification / KDM5A_Amplification / KRAS_Amplification / KRAS_mut / MAPK1_Amplification / MDM2_Amplification	RTK_RAS / p53 / Epigenetic / PI3K / Cell_Cycle / NOTCH
germ_cell_seminomatous	97	61	36	42.0835	1	89.6188	3	Testicular Seminoma	Testicular S	TGCT SEM	Genitourinary	germ cell tumor	seminoma	#f17d81	#7e1918	CCND2_Amplification / KDM5A_Amplification / KDR_Amplification / KIT_mut / KRAS_Amplification / KRAS_mut / MDM2_Amplification / NRAS_mut / RAC1_mut	RTK_RAS / p53 / Epigenetic / PI3K / Cell_Cycle / NOTCH / MYC
ovarian_hg_serous	997	350	647	64.4025	0	33.3282	8	Ovarian High-Grade Serous	Ovarian HG	HGSOC	Gynecologic	ovarian cancer	high-grade serous ovarian cancer	#f8b74a	#f8b74a	AKT2_Amplification / CCNE1_Amplification / KDM5C_Deletion / MYC_Amplification / NF1_mut / TP53_mut	RTK_RAS / p53 / Epigenetic / PI3K / Cell_Cycle / WNT / NOTCH / DDR / MYC / HIPPO
ovarian_lg_serous	89	32	57	57.2101	0	50.4142	7	Ovarian Low-Grade Serous	Ovarian LG	LGSOC	Gynecologic	ovarian cancer	low-grade serous ovarian cancer	#f8b74a	#f8b74a	BRAF_mut / CDKN2A_Deletion / EIF1AX_mut / KRAS_mut / NRAS_mut	RTK_RAS / Epigenetic / PI3K / Cell_Cycle / DDR
ovarian_clear_cell	97	61	36	55.6194	0	16.5582	5	Ovarian Clear Cell	Ovarian CC	CCOV	Gynecologic	ovarian cancer	clear cell ovarian cancer / clear cell borderline ovarian tumor	#f8b74a	#f8b74a	ARID1A_mut / ARID1B_mut / ATM_mut / AURKA_Amplification / BRAF_mut / CCNE1_Amplification / CTNNB1_mut / ERBB2_Amplification / FGFR2_mut / KRAS_Amplification / KRAS_mut / MYC_Amplification / PAK1_Amplification / PIK3CA_mut / PIK3R1_mut / PPP2R1A_mut / PTEN_mut / SMARCA4_mut / SPOP_mut / TERT_mut / TP53_mut	RTK_RAS / p53 / Epigenetic / PI3K / Cell_Cycle / WNT / NOTCH / DDR / MYC
uterine_carcinosarcoma	192	129	63	66.8049	0	21.8258	5	Uterine Carcinosarcoma	Ut. Carcinosarc	UCEC CSRC	Gynecologic	endometrial cancer	uterine carcinosarcoma/uterine malignant mixed mullerian tumor	#f8b74a	#f89420	AKT2_Amplification / ARID1A_mut / BCL2L1_Amplification / CCNE1_Amplification / ERBB2_Amplification / FBXW7_mut / FGFR1_Amplification / KRAS_mut / MCL1_Amplification / MYC_Amplification / PIK3CA_mut / PIK3R1_mut / PPP2R1A_mut / PTEN_mut / RB1_Deletion / RB1_mut / STK11_Deletion / TP53_mut	RTK_RAS / p53 / Epigenetic / PI3K / Cell_Cycle / WNT / NOTCH / DDR / MYC / HIPPO
uterine_endometrioid	567	442	125	61.989	0	63.2631	4	Uterine Endometrioid	Ut. Endometrioid	UCEC ENDO	Gynecologic	endometrial cancer	uterine endometrioid carcinoma	#f8b74a	#d97d25	AKT1_mut / ARID1A_mut / BCOR_mut / CTCF_mut / CTNNB1_mut / ERBB2_Amplification / ESR1_mut / FBXW7_mut / FGFR2_mut / KMT2D_mut / KRAS_mut / MED12_mut / PIK3CA_mut / PIK3R1_mut / PTEN_mut / SOX17_mut / TP53_mut	RTK_RAS / p53 / Epigenetic / PI3K / Cell_Cycle / WNT / NOTCH / DDR / MYC / NRF2
uterine_hypermutant	268	206	62	62.7187	0	78.6029	3	Uterine Hypermutated	Ut. HM	UCEC HM	Gynecologic	endometrial cancer	uterine endometrioid carcinoma	#f8b74a	#946d2c	ARID1A_mut / ARID1B_mut / ARID5B_mut / ATM_mut / B2M_mut / CASP8_mut / CCND1_mut / CTCF_mut / CTNNB1_mut / FBXW7_mut / FUBP1_mut / HNF1A_mut / INPP4B_mut / JAK1_mut / KMT2D_mut / KRAS_mut / MAP3K1_mut / MSH2_mut / MSH6_mut / NF1_mut / PBRM1_mut / PIK3CA_mut / PIK3R1_mut / POLE_mut / PTEN_mut / RAD50_mut / RASA1_mut / RNF43_mut / TP53_mut	RTK_RAS / p53 / Epigenetic / PI3K / Cell_Cycle / WNT / NOTCH / DDR / MYC / TGF_Beta / HIPPO / NRF2
uterine_serous	288	195	93	69.4784	0	14.6944	5	Uterine Serous	Ut. Serous	UCEC SEROUS	Gynecologic	endometrial cancer	uterine serous carcinoma/uterine papillary serous carcinoma	#f8b74a	#f5c184	AKT2_Amplification / ARID1A_mut / CCNE1_Amplification / ERBB2_Amplification / ERBB3_Amplification / FBXW7_mut / MCL1_Amplification / MYC_Amplification / PIK3CA_mut / PIK3R1_mut / PPP2R1A_mut / TP53_mut	RTK_RAS / p53 / Epigenetic / PI3K / Cell_Cycle / NOTCH / DDR / MYC / HIPPO
cervical_squamous	103	66	37	52.3655	0	NA	4	Cervical Squamous Cell	Cervical Squ.	CESC	Gynecologic	cervical cancer	cervical squamous cell carcinoma	#f8b74a	#c49a69	AKT2_Amplification / ARID1A_mut / BAP1_Deletion / BAP1_mut / CCNE1_Amplification / CTNNB1_mut / EP300_mut / ERBB2_Amplification / ERBB3_mut / FAT1_mut / FBXW7_mut / FGFR3_mut / HLA-A_mut / HLA-B_mut / KMT2C_mut / KMT2D_mut / NFE2L2_mut / NOTCH1_mut / PHOX2B_Deletion / PIK3CA_mut / PTEN_mut / RB1_mut / STK11_Deletion / STK11_mut / TERT_Amplification / TERT_mut / TP53_mut / YAP1_Amplification	RTK_RAS / p53 / Epigenetic / PI3K / Cell_Cycle / WNT / NOTCH / DDR / TGF_Beta / HIPPO / NRF2
melanoma_cutaneous	864	181	683	64.6324	0.648148	53.7944	3	Melanoma Cutaneous	Melan. Cutaneous	SKCM	Skin	melanoma	melanoma of unknown primary / cutaneous melanoma	#4EBE03	#4ebe03	ARID1A_mut / ARID2_mut / BRAF_mut / CBL_mut / CDKN2A_Deletion / CDKN2A_mut / CTNNB1_mut / GRIN2A_mut / MAP2K1_mut / NF1_mut / NRAS_mut / PTEN_mut / PTPRD_mut / PTPRT_mut / RAC1_mut / TERT_mut / TP53_mut / TP63_mut	RTK_RAS / p53 / Epigenetic / PI3K / Cell_Cycle / WNT / NOTCH / DDR / MYC / HIPPO
melanoma_mucosal	175	118	57	66.6229	0.314286	25.2195	4	Melanoma Mucosal	Melan. Mucosal	MUCM	Skin	melanoma	anorectal mucosal melanoma / mucosal melanoma of the vulva/vagina / mucosal melanoma of the urethra / head and neck mucosal melanoma / mucosal melanoma of the esophagus	#4EBE03	#4ebe03	AKT3_Amplification / ARID1B_Deletion / ATRX_mut / BRAF_Amplification / BRAF_mut / CBL_mut / CDK4_Amplification / CDKN2A_Deletion / CTNNB1_mut / EGFR_Amplification / ERBB2_Amplification / ETV1_Amplification / GATA3_Deletion / KDR_Amplification / KIT_Amplification / KIT_mut / KRAS_Amplification / MCL1_Amplification / MDM2_Amplification / MYC_Amplification / NF1_Deletion / NF1_mut / NKX3-1_Deletion …	RTK_RAS / p53 / Epigenetic / PI3K / Cell_Cycle / WNT / NOTCH / DDR / MYC / HIPPO
melanoma_uveal	103	34	69	62.6585	0.543689	19.0968	3	Melanoma Uveal	Melan. Uveal	UM	Skin	melanoma	uveal melanoma	#4EBE03	#4ebe03	BAP1_mut / CDKN2A_Deletion / EIF1AX_mut / GNA11_mut / GNAQ_mut / MYC_Amplification / PBRM1_mut / SF3B1_mut	RTK_RAS / Epigenetic / PI3K / Cell_Cycle / MYC
cutaneous_squamous_cell_carcinoma	105	54	51	70.3573	0.771429	40.5171	1	Cutaneous Squamous Cell	Cutaneous Squ.	CSCC	Skin	skin cancer, non-melanoma	cutaneous squamous cell carcinoma	#4EBE03	#9acd32	ARID2_mut / ARID5B_mut / ASXL1_mut / ATM_mut / ATR_mut / BRCA2_mut / CASP8_mut / CDK12_mut / CDKN2A_Deletion / CDKN2A_mut / CREBBP_mut / EGFR_Amplification / EP300_mut / FAT1_mut / FGFR3_mut / HRAS_mut / KMT2C_mut / KMT2D_mut / MSH2_mut / MSH6_mut / NF1_mut / NF2_mut / NFE2L2_mut / NOTCH1_mut / NOTCH2_mut / NOTCH3_mut / PALB2_mut / PBRM1_mut / PIK3CA_mut / PIK3R1_mut / PRKN_mut / PTCH1_mut / PTPR…	RTK_RAS / p53 / Epigenetic / PI3K / Cell_Cycle / WNT / NOTCH / DDR / MYC / TGF_Beta / HIPPO / NRF2
sarcoma_leiomyo	291	130	161	59.447	0.151203	28.8121	6	Sarcoma Leiomyo	Sarc. Leiomyo	SARC LMS	Soft Tissue	uterine sarcoma / soft tissue sarcoma	uterine leiomyosarcoma / leiomyosarcoma	#00a89b	#00a89b	ATRX_mut / CDKN2A_Deletion / MED12_mut / PTEN_Deletion / RB1_Deletion / RB1_mut / TNFRSF14_Deletion / TP53_Deletion / TP53_mut	RTK_RAS / p53 / Epigenetic / PI3K / Cell_Cycle / WNT / NOTCH / DDR / HIPPO
sarcoma_lipo	228	140	88	61.8029	0.635965	35.6662	5	Sarcoma Lipo	Sarc. Lipo	SARC LS	Soft Tissue	soft tissue sarcoma	dedifferentiated liposarcoma / well-differentiated liposarcoma / liposarcoma	#00a89b	#005c54	AKT1_Amplification / CCND2_Amplification / CDK4_Amplification / DDR2_Amplification / ERBB3_Amplification / FGFR1_Amplification / JUN_Amplification / MCL1_Amplification / MDM2_Amplification / ROS1_Amplification / TERT_Amplification / TP53_mut / YAP1_Amplification	RTK_RAS / p53 / Epigenetic / PI3K / Cell_Cycle / NOTCH / DDR / HIPPO
sarcoma_ups/mxf	203	129	74	63.2977	0.561576	34.7043	3	Sarcoma UPS/MXF	Sarc. UPS/MXF	SARC UPSMFS	Soft Tissue	soft tissue sarcoma	undifferentiated pleomorphic sarcoma/malignant fibrous histiocytoma/high-grade spindle cell sarcoma / myxofibrosarcoma	#00a89b	#00dbca	ATRX_Deletion / ATRX_mut / CCNE1_Amplification / CDKN1B_Deletion / CDKN2A_Deletion / JUN_Amplification / NF1_Deletion / NF1_mut / RB1_Deletion / RB1_mut / TERT_mut / TP53_Deletion / TP53_mut	RTK_RAS / p53 / Epigenetic / PI3K / Cell_Cycle / NOTCH / DDR / HIPPO
