## Supplementary material for "Genomic characterization of metastatic patterns from prospective clinical sequencing of 25,000 patients": TableS4

### Sheet: Sheet 1
Table S4. Association between metastatic burden and overall survival assessed using Cox proportional hazards model, Related to Figure 3
tumor_type	n_pts	n_event	HR	conf.low	conf.hi	pval
PanCan	19310	9174	1.24825	1.23427	1.26239	0
lung_adenocarcinoma	2985	1512	1.26964	1.23506	1.30519	2.14269e-64
prostate_adenocarcinoma	1586	536	1.47236	1.40312	1.54503	8.05905e-56
colorectal_cancer_mss	2577	1058	1.33541	1.28816	1.3844	8.74208e-56
IDC_HR+HER2-	1148	507	1.37184	1.30844	1.43831	3.51122e-39
bladder_urothelial_carcinoma	543	232	1.45117	1.35074	1.55907	2.5302e-24
melanoma_cutaneous	651	235	1.37466	1.28153	1.47456	6.09537e-19
uterine_endometrioid	265	83	1.93606	1.63698	2.28978	1.1949e-14
lung_squamous_cell_carcinoma	391	231	1.30833	1.22088	1.40204	2.6471e-14
IDC_TN	258	167	1.33945	1.23412	1.45377	2.66928e-12
renal_clear_cell	324	129	1.43875	1.27358	1.62535	5.01063e-09
ILC_HR+HER2-	283	136	1.32271	1.20189	1.45568	1.04797e-08
thyroid_papillary	244	39	1.73555	1.42185	2.11845	5.95505e-08
germ_cell_non_seminomatous	216	40	1.76172	1.41362	2.19554	4.60886e-07
colorectal_cancer_hypermutant	221	30	1.59649	1.32921	1.91753	5.61268e-07
bladder_upper_tract_urothelial_carcinoma	124	57	1.55148	1.30367	1.84639	7.55244e-07
IDC_HR+HER2+	206	63	1.45917	1.25593	1.69529	7.90283e-07
head_and_neck_squamous	353	228	1.18756	1.10553	1.27568	2.51064e-06
esophageal_adenocarcinoma	411	265	1.16626	1.09114	1.24656	5.96574e-06
gastrointestinal_stromal_tumor	207	65	1.35062	1.1844	1.54017	7.26932e-06
sarcoma_ups/mxf	138	66	1.34674	1.17765	1.54011	1.36947e-05
uterine_hypermutant	153	33	1.56074	1.26865	1.92009	2.54548e-05
cervical_squamous	72	36	1.51399	1.24107	1.84692	4.3211e-05
small_cell_lung_cancer	233	168	1.18808	1.09299	1.29143	5.14139e-05
ovarian_hg_serous	799	335	1.21603	1.09585	1.3494	0.000229768
IDC_HR-HER2+	94	41	1.34263	1.14237	1.578	0.000350245
sarcoma_lipo	181	73	1.28061	1.10795	1.48017	0.000815857
thyroid_poorly_differentiated	114	60	1.31637	1.12016	1.54694	0.000844091
anal_squamous_cell_carcinoma	63	36	1.41087	1.14627	1.73655	0.00116116
sarcoma_leiomyo	219	111	1.23929	1.086	1.41423	0.00144999
pancreatic_adenocarcinoma	1498	1021	1.05896	1.02201	1.09725	0.00157116
adenoid_cystic_carcinoma	135	75	1.25018	1.07926	1.44818	0.00291253
melanoma_mucosal	123	73	1.21919	1.06635	1.39394	0.0037316
stomach_adenocarcinoma	264	179	1.1215	1.03362	1.21685	0.00588285
uterine_carcinosarcoma	146	90	1.17985	1.0421	1.33581	0.00903035
gastrointestinal_neuroendocrine_tumor	120	62	1.23048	1.02091	1.48308	0.0294651
germ_cell_seminomatous	82	7	1.56016	1.03219	2.35818	0.0348349
pancreatic_neuroendocrine	172	67	1.23225	1.00936	1.50436	0.0402224
uterine_serous	215	131	1.11221	1.00414	1.23191	0.0414253
appendiceal_adenocarcinoma	165	54	1.19985	1.00643	1.43045	0.0422112
lung_neuroendocrine	92	54	1.17621	0.997013	1.38761	0.0542928
small_bowel_cancer	81	46	1.13446	0.967064	1.33083	0.121429
ovarian_lg_serous	72	21	1.2913	0.899672	1.8534	0.16558
ovarian_clear_cell	72	39	1.14948	0.938921	1.40725	0.177192
cutaneous_squamous_cell_carcinoma	47	26	1.15549	0.918608	1.45345	0.216948
hepatocellular_carcinoma	139	102	0.926183	0.816053	1.05117	0.235126
gallbladder_cancer	136	95	1.07323	0.948069	1.21492	0.263966
mesothelioma_pleural	176	121	1.05466	0.944075	1.1782	0.346367
cholangio_extrahepatic	106	59	1.08203	0.914325	1.28049	0.358872
cholangio_intrahepatic	336	232	1.03491	0.955882	1.12046	0.397217
melanoma_uveal	74	48	1.00978	0.875934	1.16407	0.893303
