## Supplementary material for "Genomic characterization of metastatic patterns from prospective clinical sequencing of 25,000 patients": TableS8

### Sheet: Sheet1
Table S8. Mapping between free-text description from pathology report and ICD billing codes from the EHR to a curated list of 21 organs, Related to Figure 1
MSK-Met Organ Sites	ICD Billing Codes	Free-text Description
ADRENAL_GLAND	['C79.70', 'C79.71', 'C79.72', '198.7']	['ADRENAL', 'ADRENAL GLAND']
BILIARY_TRACT	['197.8', 'C78.89', 'C78.80']	['BILE DUCT', 'GALLBLADDER', 'BILIARY TRACT', 'PANCREAS', 'PANCREATIC', 'PANCREATOBILIARY', 'PANCREATIC HEAD']
BLADDER_OR_URINARY_TRACT	['C79.11', '198.1', 'C79.10', 'C79.19', 'C79.00']	['BLADDER', 'BLADDER, UPPER TRACT', 'BLADDER NECK', 'BLADDER WALL', 'URETHRA', 'KIDNEY/UPPER TRACT', 'UPPER TRACT', 'URETER', 'RENAL PELVIS']
BONE	['C7B.03', 'C79.51', 'C79.52', '198.5']	['SPINE', 'VERTEBRATE', 'SPINE (BONE)', 'SACRUM', 'LUMBAR SPINE', 'RIB', 'STERNUM', 'MANUBRIUM', 'LEFT 2ND RIB', 'CLIVUS', 'ETHMOID SINUS', 'JAW', 'MANDIBLE', 'MAXILLA', 'MAXILLARY SINUS', 'SKULL', 'SKULL BASE - PTERYGOID MARGIN', 'PTERYGOID PALATINE TISSUE', 'SKULL BASE', 'BONE (FEMUR)', 'FIBULA', 'HIP', 'TIBIA', 'FEMUR', 'ILIAC BONE', 'LEFT ILIAC BONE', 'PELVIC WALL', 'ILIAC', 'PUBIC BONE', 'PU…
BOWEL	['197.4', 'C78.4', '197.5', 'C78.5']	['AMPULLA OF VATER', 'AMPULLA', 'DUODENUM', 'DUODENUM-JEJUNUM', 'ESOPHAGOGASTRIC JUNCTION', 'GASTRIC', 'GASTRIC WALL', 'GASTROESOPHAGEAL', 'GASTROESOPHAGEAL JUNCTION', 'GE JUNCTION', 'STOMACH', 'BOWEL', 'ILEUM', 'JEJUNUM', 'SMALL BOWEL', 'SMALL INTESTINE', 'APPENDIX', 'ASCENDING COLON', 'CECUM', 'COLON', 'LEFT COLON', 'COLORECTAL NOS', 'DESCENDING COLON', 'SIGMOID COLON', 'TRANSVERSE COLON', 'REC…
BREAST	['C79.81', '198.81']	['BREAST', 'IPSILATERAL BREAST', 'CONTRALATERAL BREAST']
CNS_BRAIN	['C79.31', '198.3', '198.4', 'C79.32']	['BRAIN', 'CEREBELLUM', 'RIGHT FRONTAL BRAIN', 'LEFT FRONTAL BRAIN', 'BRAIN, LEFT OCCIPITAL', 'SPINAL CORD', 'CSF', 'SPINAL FLUID', 'CEREBROSPINAL FLUID', 'EPIDURAL', 'EPIDURAL MASS', 'BRAIN - DURA']
GENITAL_FEMALE	['C79.82', '198.82']	['ADNEXA', 'MULLERIAN ORIGIN', 'OVARY AND FALLOPIAN TUBE', 'FALLOPIAN TUBE', 'ADNEXA OR ENDOMTERIUM', 'ADNEXA OR ENDOMETRIUM', 'RECTOVAGINAL SEPTUM', 'ENDOMETRIUM', 'UTERINE', 'UTERUS', 'UTERUS, OVARIES', 'CERVIX', 'UTERUS/CERVIX', 'VAGINA', 'VULVA']
GENITAL_MALE	['C79.82', '198.82']	['PENIS', 'VAS DEFERENS', 'SEMINAL VESICLE', 'TESTIS', 'TESTIS AND SPERMATIC CORD', 'PROSTATE']
HEAD_AND_NECK	['C78.3', 'C78.30', 'C78.39', '197.3']	['LACRIMAL GLAND', 'MAJOR SALIVARY GLAND', 'MINOR SALIVARY GLAND', 'PAROTID', 'PAROTID GLAND', 'SALIVARY GLAND', 'SUBMANDIBULAR GLAND', 'NASAL CAVITY', 'NASOPHARYNX', 'SINONASAL', 'SINONASAL TRACT', 'NOSE', 'NASAL/PARANASAL CAVITY', 'SINUS', 'HEAD AND NECK', 'CRICOID CARTILAGE', 'HYPOPHARYNX', 'HYPOPHARYNX VS OROPHARYNX', 'LARYNX', 'OROPHARYNX', 'TONSIL', 'PHARYNX', 'NECK', 'RIGHT NECK', 'THYROID…
KIDNEY	['198.0', 'C79.01', 'C79.02']	['KIDNEY']
LIVER	['197.7', 'C78.7', 'C7B.02', '209.72']	['INTRAHEPATIC BILE DUCT', 'LIVER']
LUNG	['197.0', 'C78.00', 'C78.01', 'C78.02']	['LUNG']
LYMPH	['C77.0', '196.0', 'C77.5', '196.6', 'C77.3', '196.3', '196.2', 'C77.2', '196.1', 'C77.1', '196.5', 'C77.4', '196.8', '196.9', 'C77.8', 'C77.9', 'C7B.01']	['SUPRACLAVICULAR MASS', 'SUPRACLAVICULAR REGION', 'NECK LYMPH NODE', 'SUBMENTAL LYMPH NODE', 'PELVIC NODULE', 'PELVIC MASS', 'PARA ILIAC', 'PERIRECTAL MASS', 'PARACAVAL', 'PARA-AORTIC MASS', 'PERIAORTIC MASS', 'PARA CAVAL MASS', 'RETROPERITONEAL LND', 'RETROPERITONEAL LYMPH NODE', 'RIGHT RETROPERITONEAL LYMPH NODE', 'PARA-AORTIC REGION', 'AXILLA', 'LEFT AXILA', 'LEFT AXILLA', 'AXILLARY LYPMH NOD…
MEDIASTINUM	['C78.1', '197.1']	['PERICARDIUM', 'PERICARDIAL FLUID', 'PERCARDIUM', 'TRACHEA', 'PARATRACHEAL MASS', 'HEART', 'HEART - RIGHT VENTRICLE', 'ESOPHAGUS', 'ESOPHAGUS/STOMACH', 'AMPULLA OF VATER', 'AMPULLA', 'DUODENUM', 'DUODENUM-JEJUNUM', 'ESOPHAGOGASTRIC JUNCTION', 'GASTRIC', 'GASTRIC WALL', 'GASTROESOPHAGEAL', 'GASTROESOPHAGEAL JUNCTION', 'GE JUNCTION', 'STOMACH', 'THYMUS']
OTHER	['C7B.00', 'C7B.09', 'C79.89', 'C79.9', '198.89', 'C7B.8', 'C7B.1']	['ORBITAL FLOOR', 'CONJUNCTIVA', 'EYE', 'EYELID', 'UVEA', 'ORBIT', 'MEDIAL CANTHAL', 'CANTHUS', 'ORBIT - RIGHT', 'DIAPHRAGM', 'DIAPHRAM', 'ABDOMINAL WALL', 'FLANK', 'RUQ', 'BACK', 'UPPER BACK', 'SACRAL MASS', 'PARASPINAL', 'SACRUM SOFT TISSUE', 'SOFT TISSUE BACK', 'PARASPINAL MASS', 'SOFT TISSUE, POSTERIOR LEFT SHOULDER', 'CHEST WALL', 'PARASTERNAL MASS', 'INTERCOSTAL SPACE', 'CHEST WALL SOFT TIS…
OVARY	['C79.60', 'C79.61', 'C79.62', '198.6']	['OVARY']
PERIPHERAL_NERVOUS_SYSTEM	['C79.40', 'C79.49']	['NERVE SHEATH', 'PERIPHERAL NERVOUS SYSTEM']
PERITONEUM	['197.6', 'C78.6', 'C7B.04']	['MESENTERY', 'OMENTUM', 'PERITONEUM', 'CUL-DE-SAC', 'COLONIC SEROSA', 'ASCITES', 'PERITONEAL FLUID', 'FALCIFORM LIGAMENT', 'ASCITES FLUID', 'PERITONUEM', 'PERITONEAL IMPLANT', 'UTERINE SEROSA', 'GASTROCOLIC LIGAMENT']
PLEURA	['197.2', 'C78.2']	['PLEURA', 'PLEURAL FLUID', 'PLEURAL NODULES', 'LEFT PARIETAL PLEURA', 'PLEURAL FLIUD', 'RIGHT LUNG PLEURA']
SKIN	['198.2', 'C79.2']	['UMBILICAL MASS', 'UMBILICAL CORD', 'UMBILICAL AREA', 'UMBILICAL LIGMENT', 'UMBILICUS', 'AUDITORY CANAL', 'CHEEK', 'SCALP', 'SKIN, EAR', 'HEEL', 'SUBUNGUAL TOE', 'ANUS', 'ANAL', 'SCROTUM', 'LEFT HEMISCROTUM', 'MELANOMA OF UNKNOWN PRIMARY', 'NAILBED', 'SKIN', 'SWEAT GLAND', 'SUBCUTANEOUS TISSUE', 'THUMB']
